# Investigating lncRNAs at different levels of parasitism in parasitic plants

**DOI:** 10.1101/2024.11.26.625533

**Authors:** Wenderson Felipe Costa Rodrigues, Laura Oliveira Pires, Luiz-Eduardo Del-Bem, Juliane Karine Ishida

**Affiliations:** Graduate Program in Plant Biology, Department of Botany, Institute of Biological Sciences (ICB), Federal University of Minas Gerais (UFMG), 31270-901 Belo Horizonte, Brazil; Department of Botany, Institute of Biological Sciences (ICB), Federal University of Minas Gerais (UFMG), 31270-901 Belo Horizonte, Brazil

**Keywords:** Parasitic plants, HGT, RNA

## Abstract

Parasitic plants exhibit unique adaptations, including specialized structures like haustoria and reduced organs. We analyzed genomic and transcriptomic data from nine parasitic species across hemi-, holo-, and endoparasitic lifestyles, uncovering distinct patterns of lncRNA abundance and expression. Holoparasites exhibited the highest lncRNA counts, while endoparasites displayed notable reductions. Expression analyses revealed tissue-specific patterns, with elevated lncRNA activity in haustorial tissues of *Cuscuta*. Phylogenetic analyses suggested horizontal gene transfer (HGT) of lncRNA sequences, particularly in *Sapria*. These findings highlight the potential involvement of lncRNAs in parasitic plant adaptation, host interaction, and genomic evolution through HGT.
