## Supplemental Table for "Investigating lncRNAs at different levels of parasitism in parasitic plants"

### Sheet: Table S1 - lncRNA identific.
Supplemental Table 1. Parasitic and non-parasitic plant species analyzed in this study.
Species	lncRNA #1	lncRNA #2 - sRNA precursor	lncRNA [high-confidence]
Aquilegia coerulea	4843	4728	3895
Cuscuta australis	1188	1167	1026
Cuscuta campestris	3328	3246	2706
Erythranthe guttata (Mimulus guttatus)	2236	2145	1680
Ipomoea cairica	3618	3518	3175
Lindenbergia philippensis	2123	2075	1689
Manihot esculenta	2620	2564	2152
Orobanche (Phelipanche) aegyptiaca	4447	4388	3206
Orobanche cumana	7184	6999	4783
Pedicularis kansuensis	3848	3789	2717
Phtheirospermum japonicum	2188	2136	1396
Sapria himalayana (GUO et al., 2023)	1765	1507	1461
Solanum lycopersicum	6617	6485	5534
Striga asiatica	2721	2698	2205
Striga hermonthica	1815	1783	1398

### Sheet: Table S2 - Repetitive Elements
Supplemental Table 2. Quantification of repetitive elements in the genomes of parasitic plants.
Species	lncRNA	Repeat motif (%)	DNA elements	LINE	SINE	LTR	non-LTR
Sapria himalayana (GUO et al., 2023)	1507	86.41	33.53	12.81	0.0	23.08	12.81
Cuscuta australis	1167	58.00	7.3	2.4	0.5	23.90	2.9
Cuscuta campestris	3246	46.20	1.3	0.3		44.50	0.3
Striga asiatica	2698	48.83	3.23	2.70	0.06	37.70	2.76
Orobanche (Phelipanche) aegyptiaca	4388	84.40	3.61	0.06		65.77	0.06
Pedicularis kansuensis	3789	79.65	3.70	0.07	0.01	61.04	0.08
Striga hermonthica	1783	68.99	4.46	5.49	0.05	35.35	5.54
Orobanche cumana	6999	79.82	4.93	0.34		62.68	0.34

### Sheet: Table S3 - RNA-Seq
Supplemental Table 3. RNA-Seq projects used for expression analyses.
Species	SRA Project	Instrument	Date	Tissue	Link
Sapria himalayana (GUO et al., 2023)	PRJNA943542	Illumina NovaSeq 6000	2023-04-20	floral bud	https://www.ncbi.nlm.nih.gov/bioproject/PRJNA943542
Cuscuta campestris	PRJDB9165	Illumina Genome Analyzer IIx	2020-01-07	flower; seedling; epidermis and cortex; haustorium	https://www.ncbi.nlm.nih.gov/bioproject/PRJDB9165
Phtheirospermum japonicum	PRJDB10085	Illumina HiSeq 1500	2020-08-13	haustorium (1-7d)	https://www.ncbi.nlm.nih.gov/bioproject/PRJDB10085
Striga asiatica	PRJDB8229	Illumina HiSeq 2000	2019-09-19	shoot; root; leaf; haustorium	https://www.ncbi.nlm.nih.gov/bioproject/PRJDB8229
Cuscuta australis	PRJNA394036	Illumina HiSeq X Ten	2018-06-06	germinating seedling; haustoria; bud; ovary; seeds; stem.	https://www.ncbi.nlm.nih.gov/bioproject/PRJNA394036
Orobanche aegyptiaca	PRJNA929515	Illumina HiSeq 2500	2023-01-30	root	https://www.ncbi.nlm.nih.gov/bioproject/PRJNA929515
	PRJNA1083627	Illumina HiSeq 2500	2024-03-06	tubercle	https://www.ncbi.nlm.nih.gov/bioproject/PRJNA1083627
	PRJNA873060	Illumina NovaSeq 6000	2022-08-26	seedling	https://www.ncbi.nlm.nih.gov/bioproject/PRJNA873060

### Sheet: Table S4 - HGT dataset
Supplemental Table 4. Dataset of non-parasitic species, phylogenetically related or host to parasitic plants, used for HGT analysis.
HGT reference	Clade	Species	Database
All groups	Basal eudicots	Aquilegia coerulea	Pyhtozome
All groups	Basal Angiosperms	Amborella trichopoda	Pyhtozome
All groups	Basal asterids / Ericales	Vaccinium darrowii	Pyhtozome
All groups	Basal rosids / Vitales	Vitis vinifera	Pyhtozome
All groups	Basal monocots / Alimastales	Spirodela polyrhiza	Pyhtozome
All groups	Malvids	Arabidopsis thaliana	Pyhtozome
Orobanchaceae	Rosaceae	Prunus yedoensis	Pyhtozome
Orobanchaceae	Poaceae	Brachypodium distachyon	Pyhtozome
Orobanchaceae	Poaceae	Oryza sativa	Pyhtozome
Orobanchaceae	Poaceae	Setaria viridis	Pyhtozome
Orobanchaceae	Poaceae	Sorghum bicolor	Pyhtozome
Orobanchaceae	Poaceae	Zea mays	Pyhtozome
Orobanchaceae	Poaceae	Miscanthus sinensis	Pyhtozome
Orobanchaceae	Fabaceae	Glycine max	Pyhtozome
Orobanchaceae	Fabaceae	Phaseolus vulgaris	Pyhtozome
Orobanchaceae	Fabaceae	Lotus japonicus	NCBI
Orobanchaceae	Fabaceae	Medicago truncatula	Pyhtozome
Orobanchaceae	Orobanchaceae non-parasitic	Lindenbergia phillippensis	Pyhtozome
Orobanchaceae	Orobanchaceae outgroup / Lamiales	Mimulus guttatus	Pyhtozome
Convolvulaceae	Apiaceae	Daucus carota	Pyhtozome
Convolvulaceae	Rosaceae	Prunus persica	Pyhtozome
Convolvulaceae	Cucurbitaceae	Cucumis sativus	Pyhtozome
Convolvulaceae	Convolvulaceae non-parasitic	Ipomoea nil	NCBI
Convolvulaceae	Convolvulaceae non-parasitic	Ipomoea triloba	NCBI
Convolvulaceae	Convolvulaceae outgroup / Solanales	Solanum lycopersicum	Pyhtozome
Convolvulaceae	Basal asterids / Caryophyllales	Beta vulgaris	Pyhtozome
Convolvulaceae	Basal asterids / Caryophyllales	Amaranthus hypochondriacus	Pyhtozome
Convolvulaceae	Rubiaceae	Coffea arabica	Pyhtozome
Convolvulaceae	Asteraceae	Helianthus annuus	Pyhtozome
Convolvulaceae	Asteraceae	Lactuca sativa	Pyhtozome
Convolvulaceae	Rosaceae	Malus domestica	Pyhtozome
Convolvulaceae	Rosaceae	Fragaria vesca	Pyhtozome
Convolvulaceae	Cucurbitaceae	Cucumis melo	Pyhtozome
Convolvulaceae	Cucurbitaceae	Cucurbita pepo	NCBI
Convolvulaceae	Cucurbitaceae	Benincasa hispida	NCBI
Convolvulaceae	Rosaceae	Malus sylvestris	NCBI
Convolvulaceae	Rosaceae	Rosa chinensis	NCBI
Rafflesiaceae	Vitales	Tetrastigma voinierianum	NCBI
Rafflesiaceae	Rafflesiaceae outgroup / Malpighiales	Populus trichocarpa	Pyhtozome
Rafflesiaceae	Rafflesiaceae outgroup / Malpighiales	Manihot esculenta	Pyhtozome
Rafflesiaceae	Malpighiales	Ricinus communis	Pyhtozome
Rafflesiaceae	Malpighiales	Salix purpurea	Pyhtozome
